# Methane-fed microbial communities enriched from field-grown rice support diverse heterotrophic bacteria

**DOI:** 10.1101/2025.06.09.658666

**Authors:** Elena K. Perry, Aqib Hasnain, Benjamin J. Cole, Hans K. Carlson, Adam M. Deutschbauer, Dawn Chiniquy

**Affiliations:** Environmental Genomics and Systems Biology Division, Lawrence Berkeley National Laboratory, Berkeley, CA, USA; DOE Joint Genome Institute, Lawrence Berkeley National Laboratory, Berkeley, CA, USA

## Abstract

Rice paddies naturally host aerobic methanotrophic bacteria, due to the production of methane in flooded soils. However, relatively little is known about how the activity of methanotrophs impacts the structure of the broader microbial community in this globally important agricultural environment. To address this question, we passaged 51 aerobic microbial enrichment cultures from rice rhizosphere, root, and stem samples in a chemically-defined medium with methane as the primary carbon source and electron donor. We profiled the cultures over time by 16S rRNA gene amplicon sequencing and sequenced the genomes of 40 isolates from the enrichments to gain functional insights. Taxa whose relative abundance increased during community growth on methane represented more than a dozen families, many of which are not known to utilize methane or other one-carbon substrates. Despite the selective pressure imposed by the culture condition, the final community structures were taxonomically varied rather than converging to a common composition. Genomic analysis of the sequenced isolates revealed considerable variation in likely carbon source utilization repertoires, as well as the capacity for nitrogen fixation or denitrification. Taken together, these findings support the view that methanotrophy represents a key link in the microbial food web of rice fields, with the potential for downstream effects on the abundance and activity of a wide range of community members.

**Importance:** Rice paddies produce the primary staple food for more than half of the world’s population, but are also a major source of methane emissions. Methane-oxidizing bacteria known as methanotrophs naturally occur in rice paddies, where they consume methane that would otherwise escape to the atmosphere. Enhancing the activity of native methanotrophs could improve the sustainability of rice cultivation. However, large gaps remain in our knowledge of how increased methanotrophic activity could impact other members of rice paddy microbial communities, leaving open the possibility of unintended effects on other important microbial ecosystem functions, such as nitrogen cycling. This study sheds light on the taxonomic range and metabolic capacities of rice-associated bacteria that can benefit from the activity of native methanotrophs, laying the foundation for a broader understanding of how methanotrophs impact microbiome assembly and nutrient cycling in rice paddies.
