## Supplementary material for "Methane-fed microbial communities enriched from field-grown rice support diverse heterotrophic bacteria": Table S2

### Sheet: TableS2
Table S2. Metadata for the 16S rRNA gene amplicon sequencing of the enrichment time course.
#Note: for Dilution, 10x2 = 10^-2, 10x3 = 10^-3, 10x4 = 10^-4
Sample_ID	Sample_type	Dilution	Replicate	Timepoint	Field_site	Transfer_number	Enrichment_ID
root_rep1_dil1_tr0_T1_B1_1	root	10x2	1	1	Biggs	0	Biggs.root.1.10x2
root_rep1_dil2_tr0_T1_B2_1	root	10x3	1	1	Biggs	0	Biggs.root.1.10x3
root_rep1_dil3_tr0_T1_B3_1	root	10x4	1	1	Biggs	0	Biggs.root.1.10x4
root_rep2_dil3_tr0_T1_B6_1	root	10x4	2	1	Biggs	0	Biggs.root.2.10x4
root_rep3_dil2_tr0_T1_B8_1	root	10x3	3	1	Biggs	0	Biggs.root.3.10x3
root_rep3_dil3_tr0_T1_B9_1	root	10x4	3	1	Biggs	0	Biggs.root.3.10x4
stem_rep1_dil2_tr0_T1_B11_1	stem	10x3	1	1	Biggs	0	Biggs.stem.1.10x3
stem_rep1_dil3_tr0_T1_B12_1	stem	10x4	1	1	Biggs	0	Biggs.stem.1.10x4
stem_rep2_dil1_tr0_T1_B13_1	stem	10x2	2	1	Biggs	0	Biggs.stem.2.10x2
stem_rep2_dil2_tr0_T1_B14_1	stem	10x3	2	1	Biggs	0	Biggs.stem.2.10x3
stem_rep2_dil3_tr0_T1_B15_1	stem	10x4	2	1	Biggs	0	Biggs.stem.2.10x4
stem_rep3_dil1_tr0_T1_B16_1	stem	10x2	3	1	Biggs	0	Biggs.stem.3.10x2
stem_rep3_dil2_tr0_T1_B17_1	stem	10x3	3	1	Biggs	0	Biggs.stem.3.10x3
stem_rep3_dil3_tr0_T1_B18_1	stem	10x4	3	1	Biggs	0	Biggs.stem.3.10x4
rhizosphere_rep1_dil1_tr0_T1_B19_1	rhizosphere	10x2	1	1	Biggs	0	Biggs.rhizosphere.1.10x2
rhizosphere_rep1_dil2_tr0_T1_B20_1	rhizosphere	10x3	1	1	Biggs	0	Biggs.rhizosphere.1.10x3
rhizosphere_rep1_dil3_tr0_T1_B21_1	rhizosphere	10x4	1	1	Biggs	0	Biggs.rhizosphere.1.10x4
rhizosphere_rep2_dil1_tr0_T1_B22_1	rhizosphere	10x2	2	1	Biggs	0	Biggs.rhizosphere.2.10x2
rhizosphere_rep2_dil2_tr0_T1_B23_1	rhizosphere	10x3	2	1	Biggs	0	Biggs.rhizosphere.2.10x3
rhizosphere_rep2_dil3_tr0_T1_B24_1	rhizosphere	10x4	2	1	Biggs	0	Biggs.rhizosphere.2.10x4
rhizosphere_rep3_dil1_tr0_T1_B25_1	rhizosphere	10x2	3	1	Biggs	0	Biggs.rhizosphere.3.10x2
rhizosphere_rep3_dil2_tr0_T1_B26_1	rhizosphere	10x3	3	1	Biggs	0	Biggs.rhizosphere.3.10x3
rhizosphere_rep3_dil3_tr0_T1_B27_1	rhizosphere	10x4	3	1	Biggs	0	Biggs.rhizosphere.3.10x4
root_rep1_dil1_tr0_T2_B1_1	root	10x2	1	2	Biggs	0	Biggs.root.1.10x2
root_rep1_dil2_tr0_T2_B2_1	root	10x3	1	2	Biggs	0	Biggs.root.1.10x3
root_rep1_dil3_tr0_T2_B3_1	root	10x4	1	2	Biggs	0	Biggs.root.1.10x4
root_rep2_dil1_tr0_T2_B4_1	root	10x2	2	2	Biggs	0	Biggs.root.2.10x2
root_rep2_dil2_tr0_T2_B5_1	root	10x3	2	2	Biggs	0	Biggs.root.2.10x3
root_rep2_dil3_tr0_T2_B6_1	root	10x4	2	2	Biggs	0	Biggs.root.2.10x4
root_rep3_dil1_tr0_T2_B7_1	root	10x2	3	2	Biggs	0	Biggs.root.3.10x2
root_rep3_dil2_tr0_T2_B8_1	root	10x3	3	2	Biggs	0	Biggs.root.3.10x3
root_rep3_dil3_tr0_T2_B9_1	root	10x4	3	2	Biggs	0	Biggs.root.3.10x4
stem_rep1_dil1_tr0_T2_B10_1	stem	10x2	1	2	Biggs	0	Biggs.stem.1.10x2
stem_rep1_dil2_tr0_T2_B11_1	stem	10x3	1	2	Biggs	0	Biggs.stem.1.10x3
stem_rep1_dil3_tr0_T2_B12_1	stem	10x4	1	2	Biggs	0	Biggs.stem.1.10x4
stem_rep2_dil1_tr0_T2_B13_1	stem	10x2	2	2	Biggs	0	Biggs.stem.2.10x2
stem_rep2_dil3_tr0_T2_B15_1	stem	10x4	2	2	Biggs	0	Biggs.stem.2.10x4
stem_rep3_dil1_tr0_T2_B16_1	stem	10x2	3	2	Biggs	0	Biggs.stem.3.10x2
stem_rep3_dil3_tr0_T2_B18_1	stem	10x4	3	2	Biggs	0	Biggs.stem.3.10x4
rhizosphere_rep1_dil1_tr0_T2_B19_1	rhizosphere	10x2	1	2	Biggs	0	Biggs.rhizosphere.1.10x2
rhizosphere_rep1_dil2_tr0_T2_B20_1	rhizosphere	10x3	1	2	Biggs	0	Biggs.rhizosphere.1.10x3
rhizosphere_rep1_dil3_tr0_T2_B21_1	rhizosphere	10x4	1	2	Biggs	0	Biggs.rhizosphere.1.10x4
rhizosphere_rep2_dil1_tr0_T2_B22_1	rhizosphere	10x2	2	2	Biggs	0	Biggs.rhizosphere.2.10x2
rhizosphere_rep2_dil3_tr0_T2_B24_1	rhizosphere	10x4	2	2	Biggs	0	Biggs.rhizosphere.2.10x4
rhizosphere_rep3_dil3_tr0_T2_B27_1	rhizosphere	10x4	3	2	Biggs	0	Biggs.rhizosphere.3.10x4
root_rep1_dil3_tr0_T3_B3_1	root	10x4	1	3	Biggs	0	Biggs.root.1.10x4
root_rep2_dil3_tr0_T3_B6_1	root	10x4	2	3	Biggs	0	Biggs.root.2.10x4
root_rep3_dil1_tr0_T3_B7_1	root	10x2	3	3	Biggs	0	Biggs.root.3.10x2
root_rep3_dil2_tr0_T3_B8_1	root	10x3	3	3	Biggs	0	Biggs.root.3.10x3
root_rep3_dil3_tr0_T3_B9_1	root	10x4	3	3	Biggs	0	Biggs.root.3.10x4
stem_rep1_dil1_tr0_T3_B10_1	stem	10x2	1	3	Biggs	0	Biggs.stem.1.10x2
stem_rep1_dil2_tr0_T3_B11_1	stem	10x3	1	3	Biggs	0	Biggs.stem.1.10x3
stem_rep1_dil3_tr0_T3_B12_1	stem	10x4	1	3	Biggs	0	Biggs.stem.1.10x4
stem_rep2_dil1_tr0_T3_B13_1	stem	10x2	2	3	Biggs	0	Biggs.stem.2.10x2
stem_rep2_dil2_tr0_T3_B14_1	stem	10x3	2	3	Biggs	0	Biggs.stem.2.10x3
stem_rep2_dil3_tr0_T3_B15_1	stem	10x4	2	3	Biggs	0	Biggs.stem.2.10x4
stem_rep3_dil1_tr0_T3_B16_1	stem	10x2	3	3	Biggs	0	Biggs.stem.3.10x2
stem_rep3_dil3_tr0_T3_B18_1	stem	10x4	3	3	Biggs	0	Biggs.stem.3.10x4
rhizosphere_rep1_dil1_tr0_T3_B19_1	rhizosphere	10x2	1	3	Biggs	0	Biggs.rhizosphere.1.10x2
rhizosphere_rep1_dil2_tr0_T3_B20_1	rhizosphere	10x3	1	3	Biggs	0	Biggs.rhizosphere.1.10x3
rhizosphere_rep1_dil3_tr0_T3_B21_1	rhizosphere	10x4	1	3	Biggs	0	Biggs.rhizosphere.1.10x4
rhizosphere_rep2_dil1_tr0_T3_B22_1	rhizosphere	10x2	2	3	Biggs	0	Biggs.rhizosphere.2.10x2
rhizosphere_rep2_dil2_tr0_T3_B23_1	rhizosphere	10x3	2	3	Biggs	0	Biggs.rhizosphere.2.10x3
rhizosphere_rep2_dil3_tr0_T3_B24_1	rhizosphere	10x4	2	3	Biggs	0	Biggs.rhizosphere.2.10x4
rhizosphere_rep3_dil1_tr0_T3_B25_1	rhizosphere	10x2	3	3	Biggs	0	Biggs.rhizosphere.3.10x2
rhizosphere_rep3_dil2_tr0_T3_B26_1	rhizosphere	10x3	3	3	Biggs	0	Biggs.rhizosphere.3.10x3
rhizosphere_rep3_dil3_tr0_T3_B27_1	rhizosphere	10x4	3	3	Biggs	0	Biggs.rhizosphere.3.10x4
root_rep1_dil1_tr0_T4_B1_1	root	10x2	1	4	Biggs	0	Biggs.root.1.10x2
root_rep1_dil3_tr0_T4_B3_1	root	10x4	1	4	Biggs	0	Biggs.root.1.10x4
root_rep2_dil1_tr0_T4_B4_1	root	10x2	2	4	Biggs	0	Biggs.root.2.10x2
root_rep2_dil2_tr0_T4_B5_1	root	10x3	2	4	Biggs	0	Biggs.root.2.10x3
root_rep2_dil3_tr0_T4_B6_1	root	10x4	2	4	Biggs	0	Biggs.root.2.10x4
root_rep3_dil1_tr0_T4_B7_1	root	10x2	3	4	Biggs	0	Biggs.root.3.10x2
root_rep3_dil2_tr0_T4_B8_1	root	10x3	3	4	Biggs	0	Biggs.root.3.10x3
root_rep3_dil3_tr0_T4_B9_1	root	10x4	3	4	Biggs	0	Biggs.root.3.10x4
stem_rep1_dil1_tr0_T4_B10_1	stem	10x2	1	4	Biggs	0	Biggs.stem.1.10x2
stem_rep1_dil2_tr0_T4_B11_1	stem	10x3	1	4	Biggs	0	Biggs.stem.1.10x3
stem_rep1_dil3_tr0_T4_B12_1	stem	10x4	1	4	Biggs	0	Biggs.stem.1.10x4
stem_rep2_dil1_tr0_T4_B13_1	stem	10x2	2	4	Biggs	0	Biggs.stem.2.10x2
stem_rep2_dil2_tr0_T4_B14_1	stem	10x3	2	4	Biggs	0	Biggs.stem.2.10x3
stem_rep2_dil3_tr0_T4_B15_1	stem	10x4	2	4	Biggs	0	Biggs.stem.2.10x4
stem_rep3_dil2_tr0_T4_B17_1	stem	10x3	3	4	Biggs	0	Biggs.stem.3.10x3
stem_rep3_dil3_tr0_T4_B18_1	stem	10x4	3	4	Biggs	0	Biggs.stem.3.10x4
rhizosphere_rep1_dil2_tr0_T4_B20_1	rhizosphere	10x3	1	4	Biggs	0	Biggs.rhizosphere.1.10x3
rhizosphere_rep1_dil3_tr0_T4_B21_1	rhizosphere	10x4	1	4	Biggs	0	Biggs.rhizosphere.1.10x4
rhizosphere_rep2_dil2_tr0_T4_B23_1	rhizosphere	10x3	2	4	Biggs	0	Biggs.rhizosphere.2.10x3
rhizosphere_rep2_dil3_tr0_T4_B24_1	rhizosphere	10x4	2	4	Biggs	0	Biggs.rhizosphere.2.10x4
rhizosphere_rep3_dil2_tr0_T4_B26_1	rhizosphere	10x3	3	4	Biggs	0	Biggs.rhizosphere.3.10x3
rhizosphere_rep3_dil3_tr0_T4_B27_1	rhizosphere	10x4	3	4	Biggs	0	Biggs.rhizosphere.3.10x4
root_rep1_dil1_tr1_T5_B1_2	root	10x2	1	5	Biggs	1	Biggs.root.1.10x2
root_rep1_dil2_tr1_T5_B2_2	root	10x3	1	5	Biggs	1	Biggs.root.1.10x3
root_rep1_dil3_tr1_T5_B3_2	root	10x4	1	5	Biggs	1	Biggs.root.1.10x4
root_rep2_dil1_tr1_T5_B4_2	root	10x2	2	5	Biggs	1	Biggs.root.2.10x2
root_rep2_dil2_tr1_T5_B5_2	root	10x3	2	5	Biggs	1	Biggs.root.2.10x3
root_rep2_dil3_tr1_T5_B6_2	root	10x4	2	5	Biggs	1	Biggs.root.2.10x4
root_rep3_dil1_tr1_T5_B7_2	root	10x2	3	5	Biggs	1	Biggs.root.3.10x2
root_rep3_dil2_tr1_T5_B8_2	root	10x3	3	5	Biggs	1	Biggs.root.3.10x3
root_rep3_dil3_tr1_T5_B9_2	root	10x4	3	5	Biggs	1	Biggs.root.3.10x4
stem_rep1_dil1_tr1_T5_B10_2	stem	10x2	1	5	Biggs	1	Biggs.stem.1.10x2
stem_rep1_dil2_tr1_T5_B11_2	stem	10x3	1	5	Biggs	1	Biggs.stem.1.10x3
stem_rep1_dil3_tr1_T5_B12_2	stem	10x4	1	5	Biggs	1	Biggs.stem.1.10x4
stem_rep2_dil1_tr1_T5_B13_2	stem	10x2	2	5	Biggs	1	Biggs.stem.2.10x2
stem_rep2_dil2_tr1_T5_B14_2	stem	10x3	2	5	Biggs	1	Biggs.stem.2.10x3
stem_rep2_dil3_tr1_T5_B15_2	stem	10x4	2	5	Biggs	1	Biggs.stem.2.10x4
stem_rep3_dil1_tr1_T5_B16_2	stem	10x2	3	5	Biggs	1	Biggs.stem.3.10x2
stem_rep3_dil2_tr1_T5_B17_2	stem	10x3	3	5	Biggs	1	Biggs.stem.3.10x3
stem_rep3_dil3_tr1_T5_B18_2	stem	10x4	3	5	Biggs	1	Biggs.stem.3.10x4
rhizosphere_rep1_dil1_tr1_T5_B19_2	rhizosphere	10x2	1	5	Biggs	1	Biggs.rhizosphere.1.10x2
rhizosphere_rep1_dil2_tr1_T5_B20_2	rhizosphere	10x3	1	5	Biggs	1	Biggs.rhizosphere.1.10x3
rhizosphere_rep1_dil3_tr1_T5_B21_2	rhizosphere	10x4	1	5	Biggs	1	Biggs.rhizosphere.1.10x4
rhizosphere_rep2_dil1_tr1_T5_B22_2	rhizosphere	10x2	2	5	Biggs	1	Biggs.rhizosphere.2.10x2
rhizosphere_rep2_dil2_tr1_T5_B23_2	rhizosphere	10x3	2	5	Biggs	1	Biggs.rhizosphere.2.10x3
rhizosphere_rep2_dil3_tr1_T5_B24_2	rhizosphere	10x4	2	5	Biggs	1	Biggs.rhizosphere.2.10x4
rhizosphere_rep3_dil1_tr1_T5_B25_2	rhizosphere	10x2	3	5	Biggs	1	Biggs.rhizosphere.3.10x2
rhizosphere_rep3_dil2_tr1_T5_B26_2	rhizosphere	10x3	3	5	Biggs	1	Biggs.rhizosphere.3.10x3
rhizosphere_rep3_dil3_tr1_T5_B27_2	rhizosphere	10x4	3	5	Biggs	1	Biggs.rhizosphere.3.10x4
root_rep1_dil1_tr0_T1_SI1_1	root	10x2	1	1	Staten_Island	0	Staten_Island.root.1.10x2
root_rep1_dil2_tr0_T1_SI2_1	root	10x3	1	1	Staten_Island	0	Staten_Island.root.1.10x3
root_rep1_dil3_tr0_T1_SI3_1	root	10x4	1	1	Staten_Island	0	Staten_Island.root.1.10x4
root_rep2_dil1_tr0_T1_SI4_1	root	10x2	2	1	Staten_Island	0	Staten_Island.root.2.10x2
root_rep2_dil2_tr0_T1_SI5_1	root	10x3	2	1	Staten_Island	0	Staten_Island.root.2.10x3
root_rep2_dil3_tr0_T1_SI6_1	root	10x4	2	1	Staten_Island	0	Staten_Island.root.2.10x4
root_rep3_dil1_tr0_T1_SI7_1	root	10x2	3	1	Staten_Island	0	Staten_Island.root.3.10x2
root_rep3_dil2_tr0_T1_SI8_1	root	10x3	3	1	Staten_Island	0	Staten_Island.root.3.10x3
root_rep3_dil3_tr0_T1_SI9_1	root	10x4	3	1	Staten_Island	0	Staten_Island.root.3.10x4
stem_rep1_dil1_tr0_T1_SI10_1	stem	10x2	1	1	Staten_Island	0	Staten_Island.stem.1.10x2
stem_rep2_dil1_tr0_T1_SI13_1	stem	10x2	2	1	Staten_Island	0	Staten_Island.stem.2.10x2
stem_rep2_dil2_tr0_T1_SI14_1	stem	10x3	2	1	Staten_Island	0	Staten_Island.stem.2.10x3
stem_rep3_dil2_tr0_T1_SI17_1	stem	10x3	3	1	Staten_Island	0	Staten_Island.stem.3.10x3
rhizosphere_rep1_dil1_tr0_T1_SI19_1	rhizosphere	10x2	1	1	Staten_Island	0	Staten_Island.rhizosphere.1.10x2
rhizosphere_rep1_dil3_tr0_T1_SI21_1	rhizosphere	10x4	1	1	Staten_Island	0	Staten_Island.rhizosphere.1.10x4
rhizosphere_rep2_dil1_tr0_T1_SI22_1	rhizosphere	10x2	2	1	Staten_Island	0	Staten_Island.rhizosphere.2.10x2
rhizosphere_rep2_dil3_tr0_T1_SI24_1	rhizosphere	10x4	2	1	Staten_Island	0	Staten_Island.rhizosphere.2.10x4
rhizosphere_rep3_dil1_tr0_T1_SI25_1	rhizosphere	10x2	3	1	Staten_Island	0	Staten_Island.rhizosphere.3.10x2
rhizosphere_rep3_dil2_tr0_T1_SI26_1	rhizosphere	10x3	3	1	Staten_Island	0	Staten_Island.rhizosphere.3.10x3
rhizosphere_rep3_dil3_tr0_T1_SI27_1	rhizosphere	10x4	3	1	Staten_Island	0	Staten_Island.rhizosphere.3.10x4
root_rep1_dil1_tr1_T6_B1_2	root	10x2	1	6	Biggs	1	Biggs.root.1.10x2
root_rep1_dil2_tr1_T6_B2_2	root	10x3	1	6	Biggs	1	Biggs.root.1.10x3
root_rep1_dil3_tr1_T6_B3_2	root	10x4	1	6	Biggs	1	Biggs.root.1.10x4
root_rep2_dil1_tr1_T6_B4_2	root	10x2	2	6	Biggs	1	Biggs.root.2.10x2
root_rep2_dil2_tr1_T6_B5_2	root	10x3	2	6	Biggs	1	Biggs.root.2.10x3
root_rep2_dil3_tr1_T6_B6_2	root	10x4	2	6	Biggs	1	Biggs.root.2.10x4
root_rep3_dil1_tr1_T6_B7_2	root	10x2	3	6	Biggs	1	Biggs.root.3.10x2
root_rep3_dil2_tr1_T6_B8_2	root	10x3	3	6	Biggs	1	Biggs.root.3.10x3
root_rep3_dil3_tr1_T6_B9_2	root	10x4	3	6	Biggs	1	Biggs.root.3.10x4
stem_rep1_dil1_tr1_T6_B10_2	stem	10x2	1	6	Biggs	1	Biggs.stem.1.10x2
stem_rep1_dil2_tr1_T6_B11_2	stem	10x3	1	6	Biggs	1	Biggs.stem.1.10x3
stem_rep1_dil3_tr1_T6_B12_2	stem	10x4	1	6	Biggs	1	Biggs.stem.1.10x4
stem_rep2_dil1_tr1_T6_B13_2	stem	10x2	2	6	Biggs	1	Biggs.stem.2.10x2
stem_rep2_dil2_tr1_T6_B14_2	stem	10x3	2	6	Biggs	1	Biggs.stem.2.10x3
stem_rep2_dil3_tr1_T6_B15_2	stem	10x4	2	6	Biggs	1	Biggs.stem.2.10x4
stem_rep3_dil1_tr1_T6_B16_2	stem	10x2	3	6	Biggs	1	Biggs.stem.3.10x2
stem_rep3_dil2_tr1_T6_B17_2	stem	10x3	3	6	Biggs	1	Biggs.stem.3.10x3
stem_rep3_dil3_tr1_T6_B18_2	stem	10x4	3	6	Biggs	1	Biggs.stem.3.10x4
rhizosphere_rep1_dil1_tr1_T6_B19_2	rhizosphere	10x2	1	6	Biggs	1	Biggs.rhizosphere.1.10x2
rhizosphere_rep1_dil2_tr1_T6_B20_2	rhizosphere	10x3	1	6	Biggs	1	Biggs.rhizosphere.1.10x3
rhizosphere_rep1_dil3_tr1_T6_B21_2	rhizosphere	10x4	1	6	Biggs	1	Biggs.rhizosphere.1.10x4
rhizosphere_rep2_dil1_tr1_T6_B22_2	rhizosphere	10x2	2	6	Biggs	1	Biggs.rhizosphere.2.10x2
rhizosphere_rep2_dil2_tr1_T6_B23_2	rhizosphere	10x3	2	6	Biggs	1	Biggs.rhizosphere.2.10x3
rhizosphere_rep2_dil3_tr1_T6_B24_2	rhizosphere	10x4	2	6	Biggs	1	Biggs.rhizosphere.2.10x4
rhizosphere_rep3_dil1_tr1_T6_B25_2	rhizosphere	10x2	3	6	Biggs	1	Biggs.rhizosphere.3.10x2
rhizosphere_rep3_dil2_tr1_T6_B26_2	rhizosphere	10x3	3	6	Biggs	1	Biggs.rhizosphere.3.10x3
rhizosphere_rep3_dil3_tr1_T6_B27_2	rhizosphere	10x4	3	6	Biggs	1	Biggs.rhizosphere.3.10x4
root_rep1_dil1_tr0_T2_SI1_1	root	10x2	1	2	Staten_Island	0	Staten_Island.root.1.10x2
root_rep1_dil2_tr0_T2_SI2_1	root	10x3	1	2	Staten_Island	0	Staten_Island.root.1.10x3
root_rep2_dil1_tr0_T2_SI4_1	root	10x2	2	2	Staten_Island	0	Staten_Island.root.2.10x2
root_rep2_dil2_tr0_T2_SI5_1	root	10x3	2	2	Staten_Island	0	Staten_Island.root.2.10x3
root_rep2_dil3_tr0_T2_SI6_1	root	10x4	2	2	Staten_Island	0	Staten_Island.root.2.10x4
stem_rep1_dil2_tr0_T2_SI11_1	stem	10x3	1	2	Staten_Island	0	Staten_Island.stem.1.10x3
stem_rep2_dil1_tr0_T2_SI13_1	stem	10x2	2	2	Staten_Island	0	Staten_Island.stem.2.10x2
stem_rep3_dil1_tr0_T2_SI16_1	stem	10x2	3	2	Staten_Island	0	Staten_Island.stem.3.10x2
stem_rep3_dil2_tr0_T2_SI17_1	stem	10x3	3	2	Staten_Island	0	Staten_Island.stem.3.10x3
rhizosphere_rep1_dil2_tr0_T2_SI20_1	rhizosphere	10x3	1	2	Staten_Island	0	Staten_Island.rhizosphere.1.10x3
root_rep3_dil1_tr0_T2_SI7_1_dup	root	10x2	3	2	Staten_Island	0	Staten_Island.root.3.10x2
root_rep3_dil2_tr0_T2_SI8_1_dup	root	10x3	3	2	Staten_Island	0	Staten_Island.root.3.10x3
root_rep3_dil3_tr0_T2_SI9_1_dup	root	10x4	3	2	Staten_Island	0	Staten_Island.root.3.10x4
stem_rep1_dil1_tr0_T2_SI10_1_dup	stem	10x2	1	2	Staten_Island	0	Staten_Island.stem.1.10x2
stem_rep2_dil2_tr0_T2_SI14_1_dup	stem	10x3	2	2	Staten_Island	0	Staten_Island.stem.2.10x3
rhizosphere_rep1_dil1_tr0_T2_SI19_1_dup	rhizosphere	10x2	1	2	Staten_Island	0	Staten_Island.rhizosphere.1.10x2
rhizosphere_rep1_dil3_tr0_T2_SI21_1_dup	rhizosphere	10x4	1	2	Staten_Island	0	Staten_Island.rhizosphere.1.10x4
rhizosphere_rep2_dil1_tr0_T2_SI22_1	rhizosphere	10x2	2	2	Staten_Island	0	Staten_Island.rhizosphere.2.10x2
rhizosphere_rep2_dil2_tr0_T2_SI23_1	rhizosphere	10x3	2	2	Staten_Island	0	Staten_Island.rhizosphere.2.10x3
rhizosphere_rep2_dil3_tr0_T2_SI24_1	rhizosphere	10x4	2	2	Staten_Island	0	Staten_Island.rhizosphere.2.10x4
rhizosphere_rep3_dil2_tr0_T2_SI26_1	rhizosphere	10x3	3	2	Staten_Island	0	Staten_Island.rhizosphere.3.10x3
rhizosphere_rep3_dil3_tr0_T2_SI27_1	rhizosphere	10x4	3	2	Staten_Island	0	Staten_Island.rhizosphere.3.10x4
root_rep1_dil1_tr1_T7_B1_2	root	10x2	1	7	Biggs	1	Biggs.root.1.10x2
root_rep1_dil2_tr1_T7_B2_2	root	10x3	1	7	Biggs	1	Biggs.root.1.10x3
root_rep1_dil3_tr1_T7_B3_2	root	10x4	1	7	Biggs	1	Biggs.root.1.10x4
root_rep2_dil1_tr1_T7_B4_2	root	10x2	2	7	Biggs	1	Biggs.root.2.10x2
root_rep2_dil2_tr1_T7_B5_2	root	10x3	2	7	Biggs	1	Biggs.root.2.10x3
root_rep2_dil3_tr1_T7_B6_2	root	10x4	2	7	Biggs	1	Biggs.root.2.10x4
root_rep3_dil1_tr1_T7_B7_2	root	10x2	3	7	Biggs	1	Biggs.root.3.10x2
root_rep3_dil2_tr1_T7_B8_2	root	10x3	3	7	Biggs	1	Biggs.root.3.10x3
root_rep3_dil3_tr1_T7_B9_2	root	10x4	3	7	Biggs	1	Biggs.root.3.10x4
stem_rep1_dil1_tr1_T7_B10_2	stem	10x2	1	7	Biggs	1	Biggs.stem.1.10x2
stem_rep1_dil2_tr1_T7_B11_2	stem	10x3	1	7	Biggs	1	Biggs.stem.1.10x3
stem_rep1_dil3_tr1_T7_B12_2	stem	10x4	1	7	Biggs	1	Biggs.stem.1.10x4
stem_rep2_dil1_tr1_T7_B13_2	stem	10x2	2	7	Biggs	1	Biggs.stem.2.10x2
stem_rep2_dil2_tr1_T7_B14_2	stem	10x3	2	7	Biggs	1	Biggs.stem.2.10x3
stem_rep2_dil3_tr1_T7_B15_2	stem	10x4	2	7	Biggs	1	Biggs.stem.2.10x4
stem_rep3_dil1_tr1_T7_B16_2	stem	10x2	3	7	Biggs	1	Biggs.stem.3.10x2
stem_rep3_dil2_tr1_T7_B17_2	stem	10x3	3	7	Biggs	1	Biggs.stem.3.10x3
stem_rep3_dil3_tr1_T7_B18_2	stem	10x4	3	7	Biggs	1	Biggs.stem.3.10x4
rhizosphere_rep1_dil1_tr1_T7_B19_2	rhizosphere	10x2	1	7	Biggs	1	Biggs.rhizosphere.1.10x2
rhizosphere_rep1_dil3_tr1_T7_B21_2	rhizosphere	10x4	1	7	Biggs	1	Biggs.rhizosphere.1.10x4
rhizosphere_rep2_dil1_tr1_T7_B22_2	rhizosphere	10x2	2	7	Biggs	1	Biggs.rhizosphere.2.10x2
rhizosphere_rep2_dil3_tr1_T7_B24_2	rhizosphere	10x4	2	7	Biggs	1	Biggs.rhizosphere.2.10x4
rhizosphere_rep3_dil1_tr1_T7_B25_2	rhizosphere	10x2	3	7	Biggs	1	Biggs.rhizosphere.3.10x2
rhizosphere_rep3_dil3_tr1_T7_B27_2	rhizosphere	10x4	3	7	Biggs	1	Biggs.rhizosphere.3.10x4
root_rep1_dil1_tr0_T3_SI1_1	root	10x2	1	3	Staten_Island	0	Staten_Island.root.1.10x2
root_rep1_dil3_tr0_T3_SI3_1	root	10x4	1	3	Staten_Island	0	Staten_Island.root.1.10x4
root_rep2_dil1_tr0_T3_SI4_1	root	10x2	2	3	Staten_Island	0	Staten_Island.root.2.10x2
root_rep2_dil2_tr0_T3_SI5_1	root	10x3	2	3	Staten_Island	0	Staten_Island.root.2.10x3
root_rep2_dil3_tr0_T3_SI6_1	root	10x4	2	3	Staten_Island	0	Staten_Island.root.2.10x4
root_rep3_dil1_tr0_T3_SI7_1	root	10x2	3	3	Staten_Island	0	Staten_Island.root.3.10x2
root_rep3_dil2_tr0_T3_SI8_1	root	10x3	3	3	Staten_Island	0	Staten_Island.root.3.10x3
root_rep3_dil3_tr0_T3_SI9_1	root	10x4	3	3	Staten_Island	0	Staten_Island.root.3.10x4
stem_rep1_dil1_tr0_T3_SI10_1	stem	10x2	1	3	Staten_Island	0	Staten_Island.stem.1.10x2
stem_rep1_dil2_tr0_T3_SI11_1	stem	10x3	1	3	Staten_Island	0	Staten_Island.stem.1.10x3
stem_rep2_dil1_tr0_T3_SI13_1	stem	10x2	2	3	Staten_Island	0	Staten_Island.stem.2.10x2
stem_rep2_dil2_tr0_T3_SI14_1	stem	10x3	2	3	Staten_Island	0	Staten_Island.stem.2.10x3
stem_rep3_dil1_tr0_T3_SI16_1	stem	10x2	3	3	Staten_Island	0	Staten_Island.stem.3.10x2
stem_rep3_dil2_tr0_T3_SI17_1	stem	10x3	3	3	Staten_Island	0	Staten_Island.stem.3.10x3
rhizosphere_rep1_dil1_tr0_T3_SI19_1	rhizosphere	10x2	1	3	Staten_Island	0	Staten_Island.rhizosphere.1.10x2
rhizosphere_rep1_dil2_tr0_T3_SI20_1	rhizosphere	10x3	1	3	Staten_Island	0	Staten_Island.rhizosphere.1.10x3
rhizosphere_rep1_dil3_tr0_T3_SI21_1	rhizosphere	10x4	1	3	Staten_Island	0	Staten_Island.rhizosphere.1.10x4
rhizosphere_rep2_dil1_tr0_T3_SI22_1	rhizosphere	10x2	2	3	Staten_Island	0	Staten_Island.rhizosphere.2.10x2
rhizosphere_rep2_dil2_tr0_T3_SI23_1	rhizosphere	10x3	2	3	Staten_Island	0	Staten_Island.rhizosphere.2.10x3
rhizosphere_rep2_dil3_tr0_T3_SI24_1	rhizosphere	10x4	2	3	Staten_Island	0	Staten_Island.rhizosphere.2.10x4
rhizosphere_rep3_dil1_tr0_T3_SI25_1	rhizosphere	10x2	3	3	Staten_Island	0	Staten_Island.rhizosphere.3.10x2
rhizosphere_rep3_dil2_tr0_T3_SI26_1	rhizosphere	10x3	3	3	Staten_Island	0	Staten_Island.rhizosphere.3.10x3
rhizosphere_rep3_dil3_tr0_T3_SI27_1	rhizosphere	10x4	3	3	Staten_Island	0	Staten_Island.rhizosphere.3.10x4
root_rep1_dil1_tr1_T8_B1_2	root	10x2	1	8	Biggs	1	Biggs.root.1.10x2
root_rep1_dil2_tr1_T8_B2_2	root	10x3	1	8	Biggs	1	Biggs.root.1.10x3
root_rep1_dil3_tr1_T8_B3_2	root	10x4	1	8	Biggs	1	Biggs.root.1.10x4
root_rep2_dil1_tr1_T8_B4_2	root	10x2	2	8	Biggs	1	Biggs.root.2.10x2
root_rep2_dil2_tr1_T8_B5_2	root	10x3	2	8	Biggs	1	Biggs.root.2.10x3
root_rep2_dil3_tr1_T8_B6_2	root	10x4	2	8	Biggs	1	Biggs.root.2.10x4
root_rep3_dil1_tr1_T8_B7_2	root	10x2	3	8	Biggs	1	Biggs.root.3.10x2
root_rep3_dil2_tr1_T8_B8_2	root	10x3	3	8	Biggs	1	Biggs.root.3.10x3
root_rep3_dil3_tr1_T8_B9_2	root	10x4	3	8	Biggs	1	Biggs.root.3.10x4
stem_rep1_dil1_tr1_T8_B10_2	stem	10x2	1	8	Biggs	1	Biggs.stem.1.10x2
stem_rep1_dil2_tr1_T8_B11_2	stem	10x3	1	8	Biggs	1	Biggs.stem.1.10x3
stem_rep1_dil3_tr1_T8_B12_2	stem	10x4	1	8	Biggs	1	Biggs.stem.1.10x4
stem_rep2_dil1_tr1_T8_B13_2	stem	10x2	2	8	Biggs	1	Biggs.stem.2.10x2
stem_rep2_dil2_tr1_T8_B14_2	stem	10x3	2	8	Biggs	1	Biggs.stem.2.10x3
stem_rep2_dil3_tr1_T8_B15_2	stem	10x4	2	8	Biggs	1	Biggs.stem.2.10x4
stem_rep3_dil2_tr1_T8_B17_2	stem	10x3	3	8	Biggs	1	Biggs.stem.3.10x3
stem_rep3_dil3_tr1_T8_B18_2	stem	10x4	3	8	Biggs	1	Biggs.stem.3.10x4
rhizosphere_rep1_dil2_tr1_T8_B20_2	rhizosphere	10x3	1	8	Biggs	1	Biggs.rhizosphere.1.10x3
rhizosphere_rep1_dil3_tr1_T8_B21_2	rhizosphere	10x4	1	8	Biggs	1	Biggs.rhizosphere.1.10x4
rhizosphere_rep2_dil2_tr1_T8_B23_2	rhizosphere	10x3	2	8	Biggs	1	Biggs.rhizosphere.2.10x3
rhizosphere_rep2_dil3_tr1_T8_B24_2	rhizosphere	10x4	2	8	Biggs	1	Biggs.rhizosphere.2.10x4
rhizosphere_rep3_dil2_tr1_T8_B26_2	rhizosphere	10x3	3	8	Biggs	1	Biggs.rhizosphere.3.10x3
rhizosphere_rep3_dil3_tr1_T8_B27_2	rhizosphere	10x4	3	8	Biggs	1	Biggs.rhizosphere.3.10x4
root_rep1_dil1_tr0_T4_SI1_1	root	10x2	1	4	Staten_Island	0	Staten_Island.root.1.10x2
root_rep1_dil2_tr0_T4_SI2_1	root	10x3	1	4	Staten_Island	0	Staten_Island.root.1.10x3
root_rep1_dil3_tr0_T4_SI3_1	root	10x4	1	4	Staten_Island	0	Staten_Island.root.1.10x4
root_rep2_dil1_tr0_T4_SI4_1	root	10x2	2	4	Staten_Island	0	Staten_Island.root.2.10x2
root_rep2_dil2_tr0_T4_SI5_1	root	10x3	2	4	Staten_Island	0	Staten_Island.root.2.10x3
root_rep2_dil3_tr0_T4_SI6_1	root	10x4	2	4	Staten_Island	0	Staten_Island.root.2.10x4
root_rep3_dil1_tr0_T4_SI7_1	root	10x2	3	4	Staten_Island	0	Staten_Island.root.3.10x2
root_rep3_dil2_tr0_T4_SI8_1	root	10x3	3	4	Staten_Island	0	Staten_Island.root.3.10x3
root_rep3_dil3_tr0_T4_SI9_1	root	10x4	3	4	Staten_Island	0	Staten_Island.root.3.10x4
stem_rep1_dil1_tr0_T4_SI10_1	stem	10x2	1	4	Staten_Island	0	Staten_Island.stem.1.10x2
stem_rep1_dil2_tr0_T4_SI11_1	stem	10x3	1	4	Staten_Island	0	Staten_Island.stem.1.10x3
stem_rep2_dil1_tr0_T4_SI13_1	stem	10x2	2	4	Staten_Island	0	Staten_Island.stem.2.10x2
stem_rep2_dil2_tr0_T4_SI14_1	stem	10x3	2	4	Staten_Island	0	Staten_Island.stem.2.10x3
stem_rep3_dil1_tr0_T4_SI16_1	stem	10x2	3	4	Staten_Island	0	Staten_Island.stem.3.10x2
stem_rep3_dil2_tr0_T4_SI17_1	stem	10x3	3	4	Staten_Island	0	Staten_Island.stem.3.10x3
rhizosphere_rep1_dil1_tr0_T4_SI19_1	rhizosphere	10x2	1	4	Staten_Island	0	Staten_Island.rhizosphere.1.10x2
rhizosphere_rep1_dil2_tr0_T4_SI20_1	rhizosphere	10x3	1	4	Staten_Island	0	Staten_Island.rhizosphere.1.10x3
rhizosphere_rep1_dil3_tr0_T4_SI21_1	rhizosphere	10x4	1	4	Staten_Island	0	Staten_Island.rhizosphere.1.10x4
rhizosphere_rep2_dil1_tr0_T4_SI22_1	rhizosphere	10x2	2	4	Staten_Island	0	Staten_Island.rhizosphere.2.10x2
rhizosphere_rep2_dil2_tr0_T4_SI23_1	rhizosphere	10x3	2	4	Staten_Island	0	Staten_Island.rhizosphere.2.10x3
rhizosphere_rep2_dil3_tr0_T4_SI24_1	rhizosphere	10x4	2	4	Staten_Island	0	Staten_Island.rhizosphere.2.10x4
rhizosphere_rep3_dil1_tr0_T4_SI25_1	rhizosphere	10x2	3	4	Staten_Island	0	Staten_Island.rhizosphere.3.10x2
rhizosphere_rep3_dil2_tr0_T4_SI26_1	rhizosphere	10x3	3	4	Staten_Island	0	Staten_Island.rhizosphere.3.10x3
rhizosphere_rep3_dil3_tr0_T4_SI27_1	rhizosphere	10x4	3	4	Staten_Island	0	Staten_Island.rhizosphere.3.10x4
root_rep1_dil1_tr2_T9_B1_3	root	10x2	1	9	Biggs	2	Biggs.root.1.10x2
root_rep1_dil2_tr2_T9_B2_3	root	10x3	1	9	Biggs	2	Biggs.root.1.10x3
root_rep1_dil3_tr2_T9_B3_3	root	10x4	1	9	Biggs	2	Biggs.root.1.10x4
root_rep2_dil1_tr2_T9_B4_3	root	10x2	2	9	Biggs	2	Biggs.root.2.10x2
root_rep2_dil2_tr2_T9_B5_3	root	10x3	2	9	Biggs	2	Biggs.root.2.10x3
root_rep2_dil3_tr2_T9_B6_3	root	10x4	2	9	Biggs	2	Biggs.root.2.10x4
root_rep3_dil1_tr2_T9_B7_3	root	10x2	3	9	Biggs	2	Biggs.root.3.10x2
root_rep3_dil2_tr2_T9_B8_3	root	10x3	3	9	Biggs	2	Biggs.root.3.10x3
root_rep3_dil3_tr2_T9_B9_3	root	10x4	3	9	Biggs	2	Biggs.root.3.10x4
stem_rep1_dil1_tr2_T9_B10_3	stem	10x2	1	9	Biggs	2	Biggs.stem.1.10x2
stem_rep1_dil2_tr2_T9_B11_3	stem	10x3	1	9	Biggs	2	Biggs.stem.1.10x3
stem_rep1_dil3_tr2_T9_B12_3	stem	10x4	1	9	Biggs	2	Biggs.stem.1.10x4
stem_rep2_dil1_tr2_T9_B13_3	stem	10x2	2	9	Biggs	2	Biggs.stem.2.10x2
stem_rep2_dil3_tr2_T9_B15_3	stem	10x4	2	9	Biggs	2	Biggs.stem.2.10x4
stem_rep3_dil1_tr2_T9_B16_3	stem	10x2	3	9	Biggs	2	Biggs.stem.3.10x2
stem_rep3_dil3_tr2_T9_B18_3	stem	10x4	3	9	Biggs	2	Biggs.stem.3.10x4
rhizosphere_rep1_dil1_tr2_T9_B19_3	rhizosphere	10x2	1	9	Biggs	2	Biggs.rhizosphere.1.10x2
rhizosphere_rep1_dil3_tr2_T9_B21_3	rhizosphere	10x4	1	9	Biggs	2	Biggs.rhizosphere.1.10x4
rhizosphere_rep2_dil1_tr2_T9_B22_3	rhizosphere	10x2	2	9	Biggs	2	Biggs.rhizosphere.2.10x2
rhizosphere_rep2_dil3_tr2_T9_B24_3	rhizosphere	10x4	2	9	Biggs	2	Biggs.rhizosphere.2.10x4
rhizosphere_rep3_dil1_tr2_T9_B25_3	rhizosphere	10x2	3	9	Biggs	2	Biggs.rhizosphere.3.10x2
rhizosphere_rep3_dil2_tr2_T9_B26_3	rhizosphere	10x3	3	9	Biggs	2	Biggs.rhizosphere.3.10x3
rhizosphere_rep3_dil3_tr2_T9_B27_3	rhizosphere	10x4	3	9	Biggs	2	Biggs.rhizosphere.3.10x4
root_rep1_dil1_tr1_T5_SI1_2	root	10x2	1	5	Staten_Island	1	Staten_Island.root.1.10x2
root_rep1_dil2_tr1_T5_SI2_2	root	10x3	1	5	Staten_Island	1	Staten_Island.root.1.10x3
root_rep1_dil3_tr1_T5_SI3_2	root	10x4	1	5	Staten_Island	1	Staten_Island.root.1.10x4
root_rep2_dil1_tr1_T5_SI4_2	root	10x2	2	5	Staten_Island	1	Staten_Island.root.2.10x2
root_rep2_dil2_tr1_T5_SI5_2	root	10x3	2	5	Staten_Island	1	Staten_Island.root.2.10x3
root_rep2_dil3_tr1_T5_SI6_2	root	10x4	2	5	Staten_Island	1	Staten_Island.root.2.10x4
root_rep3_dil1_tr1_T5_SI7_2	root	10x2	3	5	Staten_Island	1	Staten_Island.root.3.10x2
root_rep3_dil2_tr1_T5_SI8_2	root	10x3	3	5	Staten_Island	1	Staten_Island.root.3.10x3
root_rep3_dil3_tr1_T5_SI9_2	root	10x4	3	5	Staten_Island	1	Staten_Island.root.3.10x4
stem_rep1_dil1_tr1_T5_SI10_2	stem	10x2	1	5	Staten_Island	1	Staten_Island.stem.1.10x2
stem_rep1_dil2_tr1_T5_SI11_2	stem	10x3	1	5	Staten_Island	1	Staten_Island.stem.1.10x3
stem_rep2_dil1_tr1_T5_SI13_2	stem	10x2	2	5	Staten_Island	1	Staten_Island.stem.2.10x2
stem_rep2_dil2_tr1_T5_SI14_2	stem	10x3	2	5	Staten_Island	1	Staten_Island.stem.2.10x3
stem_rep3_dil1_tr1_T5_SI16_2	stem	10x2	3	5	Staten_Island	1	Staten_Island.stem.3.10x2
stem_rep3_dil2_tr1_T5_SI17_2	stem	10x3	3	5	Staten_Island	1	Staten_Island.stem.3.10x3
rhizosphere_rep1_dil1_tr1_T5_SI19_2	rhizosphere	10x2	1	5	Staten_Island	1	Staten_Island.rhizosphere.1.10x2
rhizosphere_rep1_dil2_tr1_T5_SI20_2	rhizosphere	10x3	1	5	Staten_Island	1	Staten_Island.rhizosphere.1.10x3
rhizosphere_rep1_dil3_tr1_T5_SI21_2	rhizosphere	10x4	1	5	Staten_Island	1	Staten_Island.rhizosphere.1.10x4
rhizosphere_rep2_dil1_tr1_T5_SI22_2	rhizosphere	10x2	2	5	Staten_Island	1	Staten_Island.rhizosphere.2.10x2
rhizosphere_rep2_dil2_tr1_T5_SI23_2	rhizosphere	10x3	2	5	Staten_Island	1	Staten_Island.rhizosphere.2.10x3
rhizosphere_rep2_dil3_tr1_T5_SI24_2	rhizosphere	10x4	2	5	Staten_Island	1	Staten_Island.rhizosphere.2.10x4
rhizosphere_rep3_dil1_tr1_T5_SI25_2	rhizosphere	10x2	3	5	Staten_Island	1	Staten_Island.rhizosphere.3.10x2
rhizosphere_rep3_dil2_tr1_T5_SI26_2	rhizosphere	10x3	3	5	Staten_Island	1	Staten_Island.rhizosphere.3.10x3
rhizosphere_rep3_dil3_tr1_T5_SI27_2	rhizosphere	10x4	3	5	Staten_Island	1	Staten_Island.rhizosphere.3.10x4
root_rep1_dil1_tr2_T10_B1_3	root	10x2	1	10	Biggs	2	Biggs.root.1.10x2
root_rep1_dil2_tr2_T10_B2_3	root	10x3	1	10	Biggs	2	Biggs.root.1.10x3
root_rep1_dil3_tr2_T10_B3_3	root	10x4	1	10	Biggs	2	Biggs.root.1.10x4
root_rep2_dil1_tr2_T10_B4_3	root	10x2	2	10	Biggs	2	Biggs.root.2.10x2
root_rep2_dil2_tr2_T10_B5_3	root	10x3	2	10	Biggs	2	Biggs.root.2.10x3
root_rep2_dil3_tr2_T10_B6_3	root	10x4	2	10	Biggs	2	Biggs.root.2.10x4
root_rep3_dil1_tr2_T10_B7_3	root	10x2	3	10	Biggs	2	Biggs.root.3.10x2
root_rep3_dil2_tr2_T10_B8_3	root	10x3	3	10	Biggs	2	Biggs.root.3.10x3
root_rep3_dil3_tr2_T10_B9_3	root	10x4	3	10	Biggs	2	Biggs.root.3.10x4
stem_rep1_dil2_tr2_T10_B11_3	stem	10x3	1	10	Biggs	2	Biggs.stem.1.10x3
stem_rep1_dil3_tr2_T10_B12_3	stem	10x4	1	10	Biggs	2	Biggs.stem.1.10x4
stem_rep2_dil2_tr2_T10_B14_3	stem	10x3	2	10	Biggs	2	Biggs.stem.2.10x3
stem_rep2_dil3_tr2_T10_B15_3	stem	10x4	2	10	Biggs	2	Biggs.stem.2.10x4
stem_rep3_dil2_tr2_T10_B17_3	stem	10x3	3	10	Biggs	2	Biggs.stem.3.10x3
stem_rep3_dil3_tr2_T10_B18_3	stem	10x4	3	10	Biggs	2	Biggs.stem.3.10x4
rhizosphere_rep1_dil2_tr2_T10_B20_3	rhizosphere	10x3	1	10	Biggs	2	Biggs.rhizosphere.1.10x3
rhizosphere_rep1_dil3_tr2_T10_B21_3	rhizosphere	10x4	1	10	Biggs	2	Biggs.rhizosphere.1.10x4
rhizosphere_rep2_dil1_tr2_T10_B22_3	rhizosphere	10x2	2	10	Biggs	2	Biggs.rhizosphere.2.10x2
rhizosphere_rep2_dil3_tr2_T10_B24_3	rhizosphere	10x4	2	10	Biggs	2	Biggs.rhizosphere.2.10x4
rhizosphere_rep3_dil1_tr2_T10_B25_3	rhizosphere	10x2	3	10	Biggs	2	Biggs.rhizosphere.3.10x2
rhizosphere_rep3_dil2_tr2_T10_B26_3	rhizosphere	10x3	3	10	Biggs	2	Biggs.rhizosphere.3.10x3
rhizosphere_rep3_dil3_tr2_T10_B27_3	rhizosphere	10x4	3	10	Biggs	2	Biggs.rhizosphere.3.10x4
root_rep1_dil1_tr1_T6_SI1_2	root	10x2	1	6	Staten_Island	1	Staten_Island.root.1.10x2
root_rep1_dil2_tr1_T6_SI2_2	root	10x3	1	6	Staten_Island	1	Staten_Island.root.1.10x3
root_rep1_dil3_tr1_T6_SI3_2	root	10x4	1	6	Staten_Island	1	Staten_Island.root.1.10x4
root_rep2_dil1_tr1_T6_SI4_2	root	10x2	2	6	Staten_Island	1	Staten_Island.root.2.10x2
root_rep2_dil2_tr1_T6_SI5_2	root	10x3	2	6	Staten_Island	1	Staten_Island.root.2.10x3
root_rep2_dil3_tr1_T6_SI6_2	root	10x4	2	6	Staten_Island	1	Staten_Island.root.2.10x4
root_rep3_dil1_tr1_T6_SI7_2	root	10x2	3	6	Staten_Island	1	Staten_Island.root.3.10x2
root_rep3_dil2_tr1_T6_SI8_2	root	10x3	3	6	Staten_Island	1	Staten_Island.root.3.10x3
root_rep3_dil3_tr1_T6_SI9_2	root	10x4	3	6	Staten_Island	1	Staten_Island.root.3.10x4
stem_rep1_dil2_tr1_T6_SI11_2	stem	10x3	1	6	Staten_Island	1	Staten_Island.stem.1.10x3
stem_rep2_dil1_tr1_T6_SI13_2	stem	10x2	2	6	Staten_Island	1	Staten_Island.stem.2.10x2
stem_rep2_dil2_tr1_T6_SI14_2	stem	10x3	2	6	Staten_Island	1	Staten_Island.stem.2.10x3
stem_rep3_dil1_tr1_T6_SI16_2	stem	10x2	3	6	Staten_Island	1	Staten_Island.stem.3.10x2
stem_rep3_dil2_tr1_T6_SI17_2	stem	10x3	3	6	Staten_Island	1	Staten_Island.stem.3.10x3
rhizosphere_rep1_dil1_tr1_T6_SI19_2	rhizosphere	10x2	1	6	Staten_Island	1	Staten_Island.rhizosphere.1.10x2
rhizosphere_rep1_dil2_tr1_T6_SI20_2	rhizosphere	10x3	1	6	Staten_Island	1	Staten_Island.rhizosphere.1.10x3
rhizosphere_rep1_dil3_tr1_T6_SI21_2	rhizosphere	10x4	1	6	Staten_Island	1	Staten_Island.rhizosphere.1.10x4
rhizosphere_rep2_dil1_tr1_T6_SI22_2	rhizosphere	10x2	2	6	Staten_Island	1	Staten_Island.rhizosphere.2.10x2
rhizosphere_rep2_dil2_tr1_T6_SI23_2	rhizosphere	10x3	2	6	Staten_Island	1	Staten_Island.rhizosphere.2.10x3
rhizosphere_rep2_dil3_tr1_T6_SI24_2	rhizosphere	10x4	2	6	Staten_Island	1	Staten_Island.rhizosphere.2.10x4
rhizosphere_rep3_dil1_tr1_T6_SI25_2	rhizosphere	10x2	3	6	Staten_Island	1	Staten_Island.rhizosphere.3.10x2
rhizosphere_rep3_dil2_tr1_T6_SI26_2	rhizosphere	10x3	3	6	Staten_Island	1	Staten_Island.rhizosphere.3.10x3
root_rep1_dil1_tr2_T11_B1_3	root	10x2	1	11	Biggs	2	Biggs.root.1.10x2
root_rep1_dil2_tr2_T11_B2_3	root	10x3	1	11	Biggs	2	Biggs.root.1.10x3
root_rep1_dil3_tr2_T11_B3_3	root	10x4	1	11	Biggs	2	Biggs.root.1.10x4
root_rep2_dil1_tr2_T11_B4_3	root	10x2	2	11	Biggs	2	Biggs.root.2.10x2
root_rep2_dil2_tr2_T11_B5_3	root	10x3	2	11	Biggs	2	Biggs.root.2.10x3
root_rep2_dil3_tr2_T11_B6_3	root	10x4	2	11	Biggs	2	Biggs.root.2.10x4
root_rep3_dil1_tr2_T11_B7_3	root	10x2	3	11	Biggs	2	Biggs.root.3.10x2
root_rep3_dil3_tr2_T11_B9_3	root	10x4	3	11	Biggs	2	Biggs.root.3.10x4
stem_rep1_dil1_tr2_T11_B10_3	stem	10x2	1	11	Biggs	2	Biggs.stem.1.10x2
stem_rep1_dil3_tr2_T11_B12_3	stem	10x4	1	11	Biggs	2	Biggs.stem.1.10x4
stem_rep2_dil1_tr2_T11_B13_3	stem	10x2	2	11	Biggs	2	Biggs.stem.2.10x2
stem_rep2_dil3_tr2_T11_B15_3	stem	10x4	2	11	Biggs	2	Biggs.stem.2.10x4
stem_rep3_dil1_tr2_T11_B16_3	stem	10x2	3	11	Biggs	2	Biggs.stem.3.10x2
stem_rep3_dil3_tr2_T11_B18_3	stem	10x4	3	11	Biggs	2	Biggs.stem.3.10x4
rhizosphere_rep1_dil1_tr2_T11_B19_3	rhizosphere	10x2	1	11	Biggs	2	Biggs.rhizosphere.1.10x2
rhizosphere_rep1_dil2_tr2_T11_B20_3	rhizosphere	10x3	1	11	Biggs	2	Biggs.rhizosphere.1.10x3
rhizosphere_rep1_dil3_tr2_T11_B21_3	rhizosphere	10x4	1	11	Biggs	2	Biggs.rhizosphere.1.10x4
rhizosphere_rep2_dil1_tr2_T11_B22_3	rhizosphere	10x2	2	11	Biggs	2	Biggs.rhizosphere.2.10x2
rhizosphere_rep2_dil2_tr2_T11_B23_3	rhizosphere	10x3	2	11	Biggs	2	Biggs.rhizosphere.2.10x3
rhizosphere_rep2_dil3_tr2_T11_B24_3	rhizosphere	10x4	2	11	Biggs	2	Biggs.rhizosphere.2.10x4
rhizosphere_rep3_dil1_tr2_T11_B25_3	rhizosphere	10x2	3	11	Biggs	2	Biggs.rhizosphere.3.10x2
rhizosphere_rep3_dil2_tr2_T11_B26_3	rhizosphere	10x3	3	11	Biggs	2	Biggs.rhizosphere.3.10x3
rhizosphere_rep3_dil3_tr2_T11_B27_3	rhizosphere	10x4	3	11	Biggs	2	Biggs.rhizosphere.3.10x4
root_rep1_dil1_tr1_T7_SI1_2	root	10x2	1	7	Staten_Island	1	Staten_Island.root.1.10x2
root_rep1_dil2_tr1_T7_SI2_2	root	10x3	1	7	Staten_Island	1	Staten_Island.root.1.10x3
root_rep1_dil3_tr1_T7_SI3_2	root	10x4	1	7	Staten_Island	1	Staten_Island.root.1.10x4
root_rep2_dil1_tr1_T7_SI4_2	root	10x2	2	7	Staten_Island	1	Staten_Island.root.2.10x2
root_rep2_dil2_tr1_T7_SI5_2	root	10x3	2	7	Staten_Island	1	Staten_Island.root.2.10x3
root_rep2_dil3_tr1_T7_SI6_2	root	10x4	2	7	Staten_Island	1	Staten_Island.root.2.10x4
root_rep3_dil1_tr1_T7_SI7_2	root	10x2	3	7	Staten_Island	1	Staten_Island.root.3.10x2
root_rep3_dil2_tr1_T7_SI8_2	root	10x3	3	7	Staten_Island	1	Staten_Island.root.3.10x3
root_rep3_dil3_tr1_T7_SI9_2	root	10x4	3	7	Staten_Island	1	Staten_Island.root.3.10x4
stem_rep1_dil1_tr1_T7_SI10_2	stem	10x2	1	7	Staten_Island	1	Staten_Island.stem.1.10x2
stem_rep1_dil2_tr1_T7_SI11_2	stem	10x3	1	7	Staten_Island	1	Staten_Island.stem.1.10x3
stem_rep2_dil1_tr1_T7_SI13_2	stem	10x2	2	7	Staten_Island	1	Staten_Island.stem.2.10x2
stem_rep2_dil2_tr1_T7_SI14_2	stem	10x3	2	7	Staten_Island	1	Staten_Island.stem.2.10x3
stem_rep3_dil1_tr1_T7_SI16_2	stem	10x2	3	7	Staten_Island	1	Staten_Island.stem.3.10x2
stem_rep3_dil2_tr1_T7_SI17_2	stem	10x3	3	7	Staten_Island	1	Staten_Island.stem.3.10x3
rhizosphere_rep1_dil1_tr1_T7_SI19_2	rhizosphere	10x2	1	7	Staten_Island	1	Staten_Island.rhizosphere.1.10x2
rhizosphere_rep1_dil2_tr1_T7_SI20_2	rhizosphere	10x3	1	7	Staten_Island	1	Staten_Island.rhizosphere.1.10x3
rhizosphere_rep1_dil3_tr1_T7_SI21_2	rhizosphere	10x4	1	7	Staten_Island	1	Staten_Island.rhizosphere.1.10x4
rhizosphere_rep2_dil1_tr1_T7_SI22_2	rhizosphere	10x2	2	7	Staten_Island	1	Staten_Island.rhizosphere.2.10x2
rhizosphere_rep2_dil2_tr1_T7_SI23_2	rhizosphere	10x3	2	7	Staten_Island	1	Staten_Island.rhizosphere.2.10x3
rhizosphere_rep2_dil3_tr1_T7_SI24_2	rhizosphere	10x4	2	7	Staten_Island	1	Staten_Island.rhizosphere.2.10x4
rhizosphere_rep3_dil1_tr1_T7_SI25_2	rhizosphere	10x2	3	7	Staten_Island	1	Staten_Island.rhizosphere.3.10x2
rhizosphere_rep3_dil2_tr1_T7_SI26_2	rhizosphere	10x3	3	7	Staten_Island	1	Staten_Island.rhizosphere.3.10x3
rhizosphere_rep3_dil3_tr1_T7_SI27_2	rhizosphere	10x4	3	7	Staten_Island	1	Staten_Island.rhizosphere.3.10x4
root_rep1_dil1_tr2_T12_B1_3	root	10x2	1	12	Biggs	2	Biggs.root.1.10x2
root_rep1_dil2_tr2_T12_B2_3	root	10x3	1	12	Biggs	2	Biggs.root.1.10x3
root_rep1_dil3_tr2_T12_B3_3	root	10x4	1	12	Biggs	2	Biggs.root.1.10x4
root_rep2_dil2_tr2_T12_B5_3	root	10x3	2	12	Biggs	2	Biggs.root.2.10x3
root_rep2_dil3_tr2_T12_B6_3	root	10x4	2	12	Biggs	2	Biggs.root.2.10x4
root_rep3_dil2_tr2_T12_B8_3	root	10x3	3	12	Biggs	2	Biggs.root.3.10x3
root_rep3_dil3_tr2_T12_B9_3	root	10x4	3	12	Biggs	2	Biggs.root.3.10x4
stem_rep1_dil2_tr2_T12_B11_3	stem	10x3	1	12	Biggs	2	Biggs.stem.1.10x3
stem_rep2_dil2_tr2_T12_B14_3	stem	10x3	2	12	Biggs	2	Biggs.stem.2.10x3
stem_rep3_dil1_tr2_T12_B16_3	stem	10x2	3	12	Biggs	2	Biggs.stem.3.10x2
stem_rep3_dil3_tr2_T12_B18_3	stem	10x4	3	12	Biggs	2	Biggs.stem.3.10x4
rhizosphere_rep1_dil2_tr2_T12_B20_3	rhizosphere	10x3	1	12	Biggs	2	Biggs.rhizosphere.1.10x3
rhizosphere_rep1_dil3_tr2_T12_B21_3	rhizosphere	10x4	1	12	Biggs	2	Biggs.rhizosphere.1.10x4
rhizosphere_rep2_dil1_tr2_T12_B22_3	rhizosphere	10x2	2	12	Biggs	2	Biggs.rhizosphere.2.10x2
rhizosphere_rep2_dil3_tr2_T12_B24_3	rhizosphere	10x4	2	12	Biggs	2	Biggs.rhizosphere.2.10x4
rhizosphere_rep3_dil1_tr2_T12_B25_3	rhizosphere	10x2	3	12	Biggs	2	Biggs.rhizosphere.3.10x2
rhizosphere_rep3_dil2_tr2_T12_B26_3	rhizosphere	10x3	3	12	Biggs	2	Biggs.rhizosphere.3.10x3
rhizosphere_rep3_dil3_tr2_T12_B27_3	rhizosphere	10x4	3	12	Biggs	2	Biggs.rhizosphere.3.10x4
root_rep1_dil3_tr1_T8_SI3_2	root	10x4	1	8	Staten_Island	1	Staten_Island.root.1.10x4
root_rep3_dil2_tr1_T8_SI8_2	root	10x3	3	8	Staten_Island	1	Staten_Island.root.3.10x3
root_rep3_dil3_tr1_T8_SI9_2	root	10x4	3	8	Staten_Island	1	Staten_Island.root.3.10x4
stem_rep1_dil1_tr1_T8_SI10_2	stem	10x2	1	8	Staten_Island	1	Staten_Island.stem.1.10x2
stem_rep1_dil2_tr1_T8_SI11_2	stem	10x3	1	8	Staten_Island	1	Staten_Island.stem.1.10x3
stem_rep2_dil1_tr1_T8_SI13_2	stem	10x2	2	8	Staten_Island	1	Staten_Island.stem.2.10x2
stem_rep2_dil2_tr1_T8_SI14_2	stem	10x3	2	8	Staten_Island	1	Staten_Island.stem.2.10x3
stem_rep3_dil2_tr1_T8_SI17_2	stem	10x3	3	8	Staten_Island	1	Staten_Island.stem.3.10x3
rhizosphere_rep1_dil1_tr1_T8_SI19_2	rhizosphere	10x2	1	8	Staten_Island	1	Staten_Island.rhizosphere.1.10x2
rhizosphere_rep1_dil2_tr1_T8_SI20_2	rhizosphere	10x3	1	8	Staten_Island	1	Staten_Island.rhizosphere.1.10x3
rhizosphere_rep2_dil1_tr1_T8_SI22_2	rhizosphere	10x2	2	8	Staten_Island	1	Staten_Island.rhizosphere.2.10x2
rhizosphere_rep2_dil2_tr1_T8_SI23_2	rhizosphere	10x3	2	8	Staten_Island	1	Staten_Island.rhizosphere.2.10x3
rhizosphere_rep2_dil3_tr1_T8_SI24_2	rhizosphere	10x4	2	8	Staten_Island	1	Staten_Island.rhizosphere.2.10x4
rhizosphere_rep3_dil2_tr1_T8_SI26_2	rhizosphere	10x3	3	8	Staten_Island	1	Staten_Island.rhizosphere.3.10x3
root_rep1_dil1_tr2_T9_SI1_3	root	10x2	1	9	Staten_Island	2	Staten_Island.root.1.10x2
root_rep1_dil3_tr2_T9_SI3_3	root	10x4	1	9	Staten_Island	2	Staten_Island.root.1.10x4
root_rep2_dil3_tr2_T9_SI6_3	root	10x4	2	9	Staten_Island	2	Staten_Island.root.2.10x4
root_rep3_dil3_tr2_T9_SI9_3	root	10x4	3	9	Staten_Island	2	Staten_Island.root.3.10x4
stem_rep1_dil1_tr2_T9_SI10_3	stem	10x2	1	9	Staten_Island	2	Staten_Island.stem.1.10x2
stem_rep2_dil1_tr2_T9_SI13_3	stem	10x2	2	9	Staten_Island	2	Staten_Island.stem.2.10x2
stem_rep3_dil1_tr2_T9_SI16_3	stem	10x2	3	9	Staten_Island	2	Staten_Island.stem.3.10x2
rhizosphere_rep1_dil3_tr2_T9_SI21_3	rhizosphere	10x4	1	9	Staten_Island	2	Staten_Island.rhizosphere.1.10x4
rhizosphere_rep2_dil1_tr2_T9_SI22_3	rhizosphere	10x2	2	9	Staten_Island	2	Staten_Island.rhizosphere.2.10x2
rhizosphere_rep2_dil2_tr2_T9_SI23_3	rhizosphere	10x3	2	9	Staten_Island	2	Staten_Island.rhizosphere.2.10x3
rhizosphere_rep2_dil3_tr2_T9_SI24_3	rhizosphere	10x4	2	9	Staten_Island	2	Staten_Island.rhizosphere.2.10x4
rhizosphere_rep3_dil2_tr2_T9_SI26_3	rhizosphere	10x3	3	9	Staten_Island	2	Staten_Island.rhizosphere.3.10x3
rhizosphere_rep3_dil3_tr2_T9_SI27_3	rhizosphere	10x4	3	9	Staten_Island	2	Staten_Island.rhizosphere.3.10x4
root_rep1_dil1_tr2_T10_SI1_3	root	10x2	1	10	Staten_Island	2	Staten_Island.root.1.10x2
root_rep1_dil2_tr2_T10_SI2_3	root	10x3	1	10	Staten_Island	2	Staten_Island.root.1.10x3
root_rep1_dil3_tr2_T10_SI3_3	root	10x4	1	10	Staten_Island	2	Staten_Island.root.1.10x4
root_rep2_dil1_tr2_T10_SI4_3	root	10x2	2	10	Staten_Island	2	Staten_Island.root.2.10x2
root_rep2_dil2_tr2_T10_SI5_3	root	10x3	2	10	Staten_Island	2	Staten_Island.root.2.10x3
root_rep2_dil3_tr2_T10_SI6_3	root	10x4	2	10	Staten_Island	2	Staten_Island.root.2.10x4
root_rep3_dil1_tr2_T10_SI7_3	root	10x2	3	10	Staten_Island	2	Staten_Island.root.3.10x2
root_rep3_dil2_tr2_T10_SI8_3	root	10x3	3	10	Staten_Island	2	Staten_Island.root.3.10x3
root_rep3_dil3_tr2_T10_SI9_3	root	10x4	3	10	Staten_Island	2	Staten_Island.root.3.10x4
stem_rep1_dil1_tr2_T10_SI10_3	stem	10x2	1	10	Staten_Island	2	Staten_Island.stem.1.10x2
stem_rep1_dil2_tr2_T10_SI11_3	stem	10x3	1	10	Staten_Island	2	Staten_Island.stem.1.10x3
stem_rep2_dil1_tr2_T10_SI13_3	stem	10x2	2	10	Staten_Island	2	Staten_Island.stem.2.10x2
stem_rep3_dil1_tr2_T10_SI16_3	stem	10x2	3	10	Staten_Island	2	Staten_Island.stem.3.10x2
stem_rep3_dil2_tr2_T10_SI17_3	stem	10x3	3	10	Staten_Island	2	Staten_Island.stem.3.10x3
rhizosphere_rep1_dil1_tr2_T10_SI19_3	rhizosphere	10x2	1	10	Staten_Island	2	Staten_Island.rhizosphere.1.10x2
rhizosphere_rep1_dil2_tr2_T10_SI20_3	rhizosphere	10x3	1	10	Staten_Island	2	Staten_Island.rhizosphere.1.10x3
rhizosphere_rep1_dil3_tr2_T10_SI21_3	rhizosphere	10x4	1	10	Staten_Island	2	Staten_Island.rhizosphere.1.10x4
rhizosphere_rep2_dil2_tr2_T10_SI23_3	rhizosphere	10x3	2	10	Staten_Island	2	Staten_Island.rhizosphere.2.10x3
rhizosphere_rep2_dil3_tr2_T10_SI24_3	rhizosphere	10x4	2	10	Staten_Island	2	Staten_Island.rhizosphere.2.10x4
rhizosphere_rep3_dil1_tr2_T10_SI25_3	rhizosphere	10x2	3	10	Staten_Island	2	Staten_Island.rhizosphere.3.10x2
rhizosphere_rep3_dil2_tr2_T10_SI26_3	rhizosphere	10x3	3	10	Staten_Island	2	Staten_Island.rhizosphere.3.10x3
rhizosphere_rep3_dil3_tr2_T10_SI27_3	rhizosphere	10x4	3	10	Staten_Island	2	Staten_Island.rhizosphere.3.10x4
root_rep1_dil2_tr2_T11_SI2_3	root	10x3	1	11	Staten_Island	2	Staten_Island.root.1.10x3
root_rep1_dil3_tr2_T11_SI3_3	root	10x4	1	11	Staten_Island	2	Staten_Island.root.1.10x4
root_rep2_dil2_tr2_T11_SI5_3	root	10x3	2	11	Staten_Island	2	Staten_Island.root.2.10x3
root_rep2_dil3_tr2_T11_SI6_3	root	10x4	2	11	Staten_Island	2	Staten_Island.root.2.10x4
root_rep3_dil2_tr2_T11_SI8_3	root	10x3	3	11	Staten_Island	2	Staten_Island.root.3.10x3
root_rep3_dil3_tr2_T11_SI9_3	root	10x4	3	11	Staten_Island	2	Staten_Island.root.3.10x4
stem_rep1_dil2_tr2_T11_SI11_3	stem	10x3	1	11	Staten_Island	2	Staten_Island.stem.1.10x3
stem_rep2_dil1_tr2_T11_SI13_3	stem	10x2	2	11	Staten_Island	2	Staten_Island.stem.2.10x2
stem_rep2_dil2_tr2_T11_SI14_3	stem	10x3	2	11	Staten_Island	2	Staten_Island.stem.2.10x3
stem_rep3_dil1_tr2_T11_SI16_3	stem	10x2	3	11	Staten_Island	2	Staten_Island.stem.3.10x2
stem_rep3_dil2_tr2_T11_SI17_3	stem	10x3	3	11	Staten_Island	2	Staten_Island.stem.3.10x3
rhizosphere_rep1_dil1_tr2_T11_SI19_3	rhizosphere	10x2	1	11	Staten_Island	2	Staten_Island.rhizosphere.1.10x2
rhizosphere_rep1_dil2_tr2_T11_SI20_3	rhizosphere	10x3	1	11	Staten_Island	2	Staten_Island.rhizosphere.1.10x3
rhizosphere_rep1_dil3_tr2_T11_SI21_3	rhizosphere	10x4	1	11	Staten_Island	2	Staten_Island.rhizosphere.1.10x4
rhizosphere_rep2_dil1_tr2_T11_SI22_3	rhizosphere	10x2	2	11	Staten_Island	2	Staten_Island.rhizosphere.2.10x2
rhizosphere_rep2_dil2_tr2_T11_SI23_3	rhizosphere	10x3	2	11	Staten_Island	2	Staten_Island.rhizosphere.2.10x3
rhizosphere_rep3_dil2_tr2_T11_SI26_3	rhizosphere	10x3	3	11	Staten_Island	2	Staten_Island.rhizosphere.3.10x3
rhizosphere_rep3_dil3_tr2_T11_SI27_3	rhizosphere	10x4	3	11	Staten_Island	2	Staten_Island.rhizosphere.3.10x4
root_rep1_dil1_tr2_T12_SI1_3	root	10x2	1	12	Staten_Island	2	Staten_Island.root.1.10x2
root_rep1_dil2_tr2_T12_SI2_3	root	10x3	1	12	Staten_Island	2	Staten_Island.root.1.10x3
root_rep1_dil3_tr2_T12_SI3_3	root	10x4	1	12	Staten_Island	2	Staten_Island.root.1.10x4
root_rep2_dil1_tr2_T12_SI4_3	root	10x2	2	12	Staten_Island	2	Staten_Island.root.2.10x2
root_rep2_dil2_tr2_T12_SI5_3	root	10x3	2	12	Staten_Island	2	Staten_Island.root.2.10x3
root_rep3_dil1_tr2_T12_SI7_3	root	10x2	3	12	Staten_Island	2	Staten_Island.root.3.10x2
root_rep3_dil2_tr2_T12_SI8_3	root	10x3	3	12	Staten_Island	2	Staten_Island.root.3.10x3
stem_rep1_dil2_tr2_T12_SI11_3	stem	10x3	1	12	Staten_Island	2	Staten_Island.stem.1.10x3
stem_rep2_dil1_tr2_T12_SI13_3	stem	10x2	2	12	Staten_Island	2	Staten_Island.stem.2.10x2
stem_rep2_dil2_tr2_T12_SI14_3	stem	10x3	2	12	Staten_Island	2	Staten_Island.stem.2.10x3
stem_rep3_dil1_tr2_T12_SI16_3	stem	10x2	3	12	Staten_Island	2	Staten_Island.stem.3.10x2
stem_rep3_dil2_tr2_T12_SI17_3	stem	10x3	3	12	Staten_Island	2	Staten_Island.stem.3.10x3
rhizosphere_rep1_dil1_tr2_T12_SI19_3	rhizosphere	10x2	1	12	Staten_Island	2	Staten_Island.rhizosphere.1.10x2
rhizosphere_rep1_dil2_tr2_T12_SI20_3	rhizosphere	10x3	1	12	Staten_Island	2	Staten_Island.rhizosphere.1.10x3
rhizosphere_rep1_dil3_tr2_T12_SI21_3	rhizosphere	10x4	1	12	Staten_Island	2	Staten_Island.rhizosphere.1.10x4
rhizosphere_rep2_dil2_tr2_T12_SI23_3	rhizosphere	10x3	2	12	Staten_Island	2	Staten_Island.rhizosphere.2.10x3
rhizosphere_rep2_dil3_tr2_T12_SI24_3	rhizosphere	10x4	2	12	Staten_Island	2	Staten_Island.rhizosphere.2.10x4
rhizosphere_rep3_dil1_tr2_T12_SI25_3	rhizosphere	10x2	3	12	Staten_Island	2	Staten_Island.rhizosphere.3.10x2
rhizosphere_rep3_dil2_tr2_T12_SI26_3	rhizosphere	10x3	3	12	Staten_Island	2	Staten_Island.rhizosphere.3.10x3
rhizosphere_rep3_dil3_tr2_T12_SI27_3	rhizosphere	10x4	3	12	Staten_Island	2	Staten_Island.rhizosphere.3.10x4
root_rep1_dil1_tr0_T0_Biggs	root	10x2	1	0	Biggs	0	Biggs.root.1.10x2
root_rep3_dil1_tr0_T0_Biggs	root	10x2	3	0	Biggs	0	Biggs.root.3.10x2
rhizosphere_rep1_dil1_tr0_T0_Biggs	rhizosphere	10x2	1	0	Biggs	0	Biggs.rhizosphere.1.10x2
rhizosphere_rep3_dil1_tr0_T0_Biggs	rhizosphere	10x2	3	0	Biggs	0	Biggs.rhizosphere.3.10x2
root_rep1_dil1_tr0_T0_Staten_Island	root	10x2	1	0	Staten_Island	0	Staten_Island.root.1.10x2
root_rep3_dil1_tr0_T0_Staten_Island	root	10x2	3	0	Staten_Island	0	Staten_Island.root.3.10x2
stem_rep1_dil1_tr0_T0_Staten_Island	stem	10x2	1	0	Staten_Island	0	Staten_Island.stem.1.10x2
stem_rep2_dil1_tr0_T0_Staten_Island	stem	10x2	2	0	Staten_Island	0	Staten_Island.stem.2.10x2
stem_rep3_dil1_tr0_T0_Staten_Island	stem	10x2	3	0	Staten_Island	0	Staten_Island.stem.3.10x2
rhizosphere_rep1_dil1_tr0_T0_Staten_Island	rhizosphere	10x2	1	0	Staten_Island	0	Staten_Island.rhizosphere.1.10x2
rhizosphere_rep2_dil1_tr0_T0_Staten_Island	rhizosphere	10x2	2	0	Staten_Island	0	Staten_Island.rhizosphere.2.10x2
rhizosphere_rep3_dil1_tr0_T0_Staten_Island	rhizosphere	10x2	3	0	Staten_Island	0	Staten_Island.rhizosphere.3.10x2
