## Supplementary material for "Methane-fed microbial communities enriched from field-grown rice support diverse heterotrophic bacteria": Table S3

### Sheet: Sheet1
Table S3. BLAST results for abundant ASVs that could not be classified beyond domain Bacteria.
ASV	Top BLAST hit	Top BLAST hit % ID / % query cover	Top BLAST hit origin	Other high-ranking BLAST hit	Other high-ranking BLAST hit origin	Other high-ranking BLAST hit % ID / % query cover	Best named BLAST hit	Best named BLAST hit origin	Best named BLAST hit % ID / % query cover
ASV607	Uncultured bacterium gene for 16S rRNA, partial sequence, clone: oytB036	98.64 / 100	Freshwater iron-rich microbial mat	Uncultured bacterium gene for 16S ribosomal RNA, partial sequence, clone: R4.13-11	Methane-consuming sludge (Osaka et al., 2008)	97.83 / 100	Candidatus Gracilibacteria bacterium HOT-871, complete genome	Human saliva	91.36 / 97
ASV611	Uncultured bacterium gene for 16S ribosomal RNA, partial sequence, clone: masutomi49	95.95 / 100	Spring water	Uncultured bacterium clone NY-03 16S ribosomal RNA gene, partial sequence	Lake sediment	95.43 / 100	uncultured Candidatus Gracilibacteria bacterium DNA containing 16S-23S intergenic spacer region, clone 43	Desert soil	97.23 / 68
ASV616	Uncultured bacterium clone EV818SWSAP60 16S ribosomal RNA gene, partial sequence	90.73 / 96	Subsurface water	Uncultured bacterium clone W2_ASTS_9 16S ribosomal RNA gene, partial sequence	Sewage stabilization pond	90.63 / 90	NA	NA	NA
ASV684	Uncultured bacterium clone OTU1317 16S ribosomal RNA gene, partial sequence	98.93 / 100	Dark fermentation continuous reactor fed with glycerol	Uncultured bacterium clone Bact_IS_OTU477 16S ribosomal RNA gene, partial sequence	Acid mine drainage contaminated sediments	98.92 / 100	Uncultured Lentisphaerae bacterium clone YW30d392 16S ribosomal RNA gene, partial sequence	Lake sediment	97.86 / 100
ASV697	Uncultured bacterium clone OTU_3489 16S ribosomal RNA gene, partial sequence	95.45 / 100	River sediment	Uncultured prokaryote clone 14A19 16S ribosomal RNA gene, partial sequence	Water column	94.40 / 100	Uncultured Chlamydiae bacterium clone Paddy_120_2811 16S ribosomal RNA gene, partial sequence	Rice paddy soil	93.62 / 100
ASV891	Bacterium enrichment culture clone OTU60_Bottom_of_A_61259 16S ribosomal RNA gene, partial sequence	100 / 100	Biofilm reactor using washing rice water as a carbon source	Uncultured bacterium clone B511 16S ribosomal RNA gene, partial sequence	Oil-contaminated groundwater	98.11 / 100	MAG: Candidatus Peribacteria bacterium isolate HK-STAS-PATE-10 chromosome, complete genome	Activated sludge	83.91 / 100
