## Supplementary material for "Methane-fed microbial communities enriched from field-grown rice support diverse heterotrophic bacteria": Table S4

### Sheet: Sheet1
Table S4. Strains isolated from the methane-fed enrichments.
Strain	Family	Genus	Species	ASV match	Source (enrichment ID)	Genome sequenced	Genome completeness (%)	Genome contamination (%)
DMC1	Comamonadaceae	Acidovorax	closest species is not named	ASV29	Staten_Island.rhizo.1.10x3	Yes	99.18	0.02
DMC2	Moraxellaceae	Acinetobacter	closest species is not named	ASV120	Biggs.root.1.10x2	Yes	100	0
DMC3	Pseudomonadaceae	Pseudomonas	atacamensis	ASV168	Biggs.stem.3.10x3	Yes	100	0.11
DMC4	Comamonadaceae	Pseudacidovorax	closest species is not named	ASV1424	Biggs.rhizo.3.10x3	Yes	99.77	0
DMC5	Xanthobacteraceae	Xanthobacter	flavus	ASV276	Biggs.stem.2.10x4	Yes	99.65	0
DMC6	Sphingomonadaceae	Sphingomonas	no species match	ASV647	Staten_Island.stem.2.10x3	Yes	99.66	0.14
DMC7	Xanthobacteraceae	Xanthobacter	flavus	ASV276	Staten_Island.root.3.10x4	Yes	99.65	0.32
DMC8	Sphingomonadaceae	Sphingomonas	no species match	ASV647	Staten_Island.stem.2.10x3	Yes	99.66	0.46
DMC9	Xanthobacteraceae	Xanthobacter	aminoxidans	ASV276	Staten_Island.stem.2.10x3	Yes	99.96	0.63
DMC10	Xanthobacteraceae	Aquabacter	no species match	ASV703	Biggs.root.3.10x2	Yes	99.68	0
DMC11	Xanthobacteraceae	Xanthobacter	flavus	ASV276	Biggs.root.1.10x3	Yes	99.65	0
DMC12	Xanthobacteraceae	Xanthobacter	closest species is not named	ASV276	Staten_Island.root.3.10x3	Yes	99.96	0
DMC13	Rhizobiaceae	Ensifer	adhaerens	ASV163	Biggs.stem.3.10x3	Yes	97.82	1.76
DMC14	Methylophilaceae	Methylophilus	closest species is not named	ASV7	Staten_Island.root.3.10x3	Yes	100	0.43
DMC15	Rhizobiaceae	Allorhizobium	closest species is not named	ASV349	Biggs.stem.2.10x2	Yes	100	0
DMC16	Methylophilaceae	Methylophilus	closest species is not named	ASV7	Biggs.root.3.10x4	Yes	100	0
DMC17	Methylophilaceae	Methylovorus	glucosotrophus	ASV65	Biggs.stem.3.10x2	Yes	99.57	0.64
DMC18	Methylophilaceae	Methylophilus	closest species is not named	ASV7	Biggs.root.2.10x3	Yes	100	0
DMC19	Ancalomicrobiaceae	Pinisolibacter	closest species is not named	ASV230	Biggs.root.2.10x3	Yes	99.37	0.16
DMC20	Ancalomicrobiaceae	Methyloraptor	flagellatus (based on ANI to a recently published genome for a new species not yet in GTDB)	ASV295	Staten_Island.rhizo.1.10x4	Yes	99.37	0.47
DMC42	Methylocystaceae	Methylosinus	closest species is not named	ASV747	Biggs.stem.2.10x2	Yes	100	0.31
DMC43	Pseudomonadaceae	Pseudomonas	parakoreensis	ASV168	Biggs.stem.2.10x2	Yes	100	0.11
DMC44	Methylobacteriaceae	Methylobacterium	fujisawaense	ASV234	Biggs.stem.2.10x2	Yes	100	0
DMC45	Methylocystaceae	Methylosinus	closest species is not named	ASV747	Biggs.stem.2.10x2	Yes	100	0.31
DMC46	Burkholderiaceae	Burkholderia	vietnamiensis	ASV464	Biggs.rhizo.1.10x3	Yes	99.95	0.33
DMC47	Xanthobacteraceae	Xanthobacter	closest species is not named	ASV276	Biggs.rhizo.1.10x3	Yes	99.96	1.42
DMC48	Microbacteriaceae	Microbacterium	closest species is not named	ASV5661	Biggs.rhizo.1.10x3	Yes	99.49	0.51
DMC93	Chitinophagaceae	Chitinophaga	not determined	ASV1902	Biggs.stem.3.10x4	No
DMC94	Pleomorphomonadaceae	Oharaeibacter	diazotrophicus	ASV258	Biggs.rhizo.3.10x4	Yes	99.05	0.77
DMC95	Caulobacteraceae	Caulobacter	no species match	ASV141	Staten_Island.root.3.10x2	Yes	99.85	0.08
DMC96	Weeksellaceae	Cloacibacterium	no species match	ASV637	Staten_Island.root.3.10x2	Yes	100	0.74
DMC97	Lysobacteraceae	Lysobacter	no species match	ASV1475	Staten_Island.stem.3.10x3	Yes	99.88	1.92
DMC98	Pleomorphomonadaceae	Oryzibacter	oryziterrae	ASV87	Staten_Island.stem.3.10x3	Yes	99.05	0.19
DMC99	Pleomorphomonadaceae	Pleomorphomonas	not determined	ASV323	Biggs.root.2.10x4	No
DMC100	Ancalomicrobiaceae	Pinisolibacter	closest species is not named	ASV230	Biggs.root.2.10x4	Yes	99.37	0.16
DMC101	Methylocystaceae	Methylocystis	not determined	ASV211	Staten_Island.stem.3.10x3	No
DMC102	Enterobacteriaceae	Enterobacter	asburiae	ASV446	Biggs.root.2.10x4	Yes	99.89	0.08
DMC103	Pseudomonadaceae	Pseudomonas	alloputida	ASV162	Biggs.rhizo.3.10x4	Yes	100	0.21
DMC104	Lysobacteraceae	Lysobacter	no species match	ASV71	Biggs.rhizo.3.10x4	Yes	99.95	1.63
DMC105	Chromobacteriaceae	Vogesella	margarita	ASV340	Staten_Island.root.3.10x2	Yes	99.15	0
DMC106	Pseudomonadaceae	Pseudomonas	mohnii	ASV641	Staten_Island.stem.3.10x3	Yes	100	0.25
DMC107	Rhizobiaceae	Gellertiella	no species match	ASV145	Staten_Island.stem.3.10x3	Yes	95.35	0.41
DMC108	Chromobacteriaceae	Vogesella	margarita	ASV340	Staten_Island.rhizo.1.10x3	Yes	99.15	0.03
DMC109	Comamonadaceae	Acidovorax	not determined	ASV175	Biggs.stem.3.10x4	No
DMC110	Moraxellaceae	Acinetobacter	not determined	ASV268	Staten_Island.root.3.10x2	No
DMC111	Devosiaceae	Devosia	not determined	ASV273	Staten_Island.root.3.10x2	No
DMC112	Flavobacteriaceae	Flavobacterium	not determined	ASV2229	Biggs.rhizo.3.10x4	No
DMC113	Sphingomonadaceae	Sphingomonas	not determined	ASV171	Biggs.stem.3.10x4	No
DMC114	Lysobacteraceae	Lysobacter	not determined	ASV1475	Staten_Island.rhizo.1.10x3	No
DMC115	Lysobacteraceae	Lysobacter	not determined	ASV71	Staten_Island.root.3.10x2	No
DMC116	Methylobacteriaceae	Methylobacterium	not determined	ASV234	Biggs.stem.3.10x4	No
DMC117	Ancalomicrobiaceae	Methyloraptor	flagellatus (based on 16S)	ASV295	Staten_Island.rhizo.1.10x3	No
DMC118	Ancalomicrobiaceae	Methyloraptor	flagellatus (based on 16S)	ASV295	Staten_Island.root.3.10x2	No
DMC119	Microbacteriaceae	Microbacterium	not determined	ASV179	Staten_Island.rhizo.1.10x3	No
DMC120	Microbacteriaceae	Microbacterium	not determined	ASV2122	Staten_Island.root.3.10x2	No
DMC121	Comamonadaceae	Acidovorax	not determined	ASV29	Staten_Island.stem.3.10x3	No
DMC122	Sphaerotilaceae	Piscinibacter	not determined	ASV852	Biggs.rhizo.3.10x4	No
DMC123	Rhizobiaceae	Rhizobium	not determined	ASV383	Biggs.root.2.10x4	No
DMC124	Rhizobiaceae	Rhizobium	not determined	ASV383	Staten_Island.stem.3.10x3	No
DMC125	Rhizobiaceae	Rhizobium/Ensifer	not determined	ASV282	Biggs.root.2.10x4	No
DMC126	Rhizobiaceae	Rhizobium/Ensifer	not determined	ASV421	Biggs.root.2.10x4	No
DMC127	Rhizobiaceae	Rhizobium/Peteryoungia	not determined	ASV349	Biggs.root.2.10x4	No
DMC128	Sphingomonadaceae	Sphingomonas	not determined	ASV189	Biggs.stem.3.10x4	No
DMC129	Lysobacteraceae	Xanthomonas	not determined	ASV2893	Biggs.stem.3.10x4	No
