## Supplementary material for "Methane-fed microbial communities enriched from field-grown rice support diverse heterotrophic bacteria": Table S6

### Sheet: Sheet1
Table S6: dNMS media for methane-fed enrichment cultures from rice rhizosphere and tissue samples
	Role	Compound	MW (g/mol)	CAS	[Stock]	Stock_units	Stock_fold_dilution	[Media] in mg/L	[Media] in mM
Components	Buffer	HEPES	238.3	7365-45-9	2	M	1000	476.6	2
		Sodium phosphate dibasic, anhydrous	141.96	7558-79-4	3.6	g/L	1000	3.6	0.0253593
		Potassium phosphate monobasic, anhydrous	136.09	7778-77-0	1.4	g/L	1000	10.4	0.07642
	S	Magnesium sulfate heptahydrate	246.47	10034-99-8	-	-	-	1000	4.05729
	N	Potassium nitrate	101.1	7757-79-1	-	-	-	250	2.4728
	Minerals	Calcium chloride dihydrate	147.01	10035-04-8	-	-	-	200	1.36045
		Ammonium iron(III) citrate	279.99	1185-57-5	4	g/L	1000	4	0.0142862
		Zinc chloride, anhydrous	136.3	7646-85-7	70	mg/L	1000	0.07	0.000513573
		Manganese chloride tetrahydrate	197.91	13446-34-9	152	mg/L	1000	0.152	0.000768026
		Sodium molybdate dihydrate	241.96	10102-40-6	36	mg/L	1000	0.036	0.000148785
		Copper chloride dihydrate	170.48	10125-13-0	17	mg/L	1000	0.017	9.97184e-05
		Iron(II) chloride tetrahydrate	198.81	13478-10-9	1500	mg/L	1000	1.5	0.00754489
		Cobalt chloride hexahydrate	237.93	7791-13-1	190	mg/L	1000	0.19	0.000798554
		Boric acid	61.83	10043-35-3	62	mg/L	1000	0.062	0.00100275
		Nickel chloride hexahydrate	237.69	7791-20-0	24	mg/L	1000	0.024	0.000100972
	Vitamins	Folic acid	441.4	59-30-3	2	mg/L	100	0.02	4.53104e-05
		Pyridoxine hydrochloride	205.64	58-56-0	10	mg/L	100	0.1	0.000486287
		Riboflavin	376.36	83-88-5	5	mg/L	100	0.05	0.000132852
		Biotin	244.31	58-85-5	2	mg/L	100	0.02	8.18632e-05
		Thiamine	337.27	67-03-8	5	mg/L	100	0.05	0.000148249
		Nicotinic acid	123.11	59-67-6	5	mg/L	100	0.05	0.000406141
		Calcium pantothenate	238.27	137-08-6	5	mg/L	100	0.05	0.000209846
		Vitamin B12	1355.37	68-19-9	0.1	mg/L	100	0.001	7.37806e-07
		p-Aminobenzoic acid	137.14	150-13-0	5	mg/L	100	0.05	0.000364591
		Thioctic acid	206.33	1077-28-7	5	mg/L	100	0.05	0.00024233
